# A logical model of homology for comparative biology

**DOI:** 10.1101/588822

**Authors:** Paula M. Mabee, James P. Balhoff, Wasila M. Dahdul, Hilmar Lapp, Christopher J. Mungall, Todd J. Vision

## Abstract

There is a growing body of research on the evolution of anatomy in a wide variety of organisms. Discoveries in this field could be greatly accelerated by computational methods and resources that enable these findings to be compared across different studies and different organisms and linked with the genes responsible for anatomical modifications. Homology is a key concept in comparative anatomy; two important types are historical homology (the similarity of organisms due to common ancestry) and serial homology (the similarity of repeated structures within an organism). We explored how to most effectively represent historical and serial homology across anatomical structures to facilitate computational reasoning. We assembled a collection of homology assertions from the literature with a set of taxon phenotypes for vertebrate fins and limbs from the Phenoscape Knowledgebase (KB). Using six competency questions, we evaluated the reasoning ramifications of two logical models: the Reciprocal Existential Axioms Homology Model (REA) and the Ancestral Value Axioms Homology Model (AVA). Both models returned the user-expected results for all but one historical homology query and all serial homology queries. Additionally, for each competency question, the AVA model returns the search term and any subtypes. We identify some challenges of implementing complete homology queries due to limitations of OWL reasoning. This work lays the foundation for homology reasoning to be incorporated into other ontology-based tools, such as those that enable synthetic supermatrix construction and candidate gene discovery.
