## Supplementary Materials 1 for "A logical model of homology for comparative biology"

Supplementary Materials 1. Collection of homology assertions. Each assertion relates an Entity 1 in Taxon 1 as historically or serially homologous (or not) to an Entity 2 in Taxon 2 based on evidence (annotated with terms from the Evidence and Conclusion Ontology [56]) cited in the literature (Attribution).
Entity 1	UB ID	Taxon 1	VTO ID	Rel	Entity 2	UB ID	Taxon 2	VTO	Across taxon	Across VTO	Evidence	Evidence code	Attribution	Source DOI	Supporting statement from attributed source
claustrum bone	http://purl.obolibrary.org/obo/UBERON_2001592	Otophysi	http://purl.obolibrary.org/obo/NCBITaxon_186626	hom to	accessory neural arch	http://purl.obolibrary.org/obo/UBERON_2001884	Clupeomorpha	http://purl.obolibrary.org/obo/NCBITaxon_282425	Ostarioclupeomorpha	http://purl.obolibrary.org/obo/NCBITaxon_186634	inferred from developmental similarity	ECO:0000067	de Pinna and Grande 2003
claustrum bone	http://purl.obolibrary.org/obo/UBERON_2001592	Otophysi	http://purl.obolibrary.org/obo/NCBITaxon_186626	hom to	accessory neural arch	http://purl.obolibrary.org/obo/UBERON_2001884	Salmoniformes	http://purl.obolibrary.org/obo/NCBITaxon_8006	Teleostei	http://purl.obolibrary.org/obo/NCBITaxon_32443	inferred from developmental similarity	ECO:0000067	de Pinna and Grande 2003
claustrum bone	http://purl.obolibrary.org/obo/UBERON_2001592	Otophysi	http://purl.obolibrary.org/obo/NCBITaxon_186626	hom to	accessory neural arch	http://purl.obolibrary.org/obo/UBERON_2001884	Clupeomorpha	http://purl.obolibrary.org/obo/NCBITaxon_282425	Ostarioclupeomorpha	http://purl.obolibrary.org/obo/NCBITaxon_186634	inferred from morphological similarity	ECO:0000071	de Pinna and Grande 2003
claustrum bone	http://purl.obolibrary.org/obo/UBERON_2001592	Otophysi	http://purl.obolibrary.org/obo/NCBITaxon_186626	hom to	accessory neural arch	http://purl.obolibrary.org/obo/UBERON_2001884	Salmoniformes	http://purl.obolibrary.org/obo/NCBITaxon_8006	Teleostei	http://purl.obolibrary.org/obo/NCBITaxon_32443	inferred from morphological similarity	ECO:0000071	de Pinna and Grande 2003
claustrum bone	http://purl.obolibrary.org/obo/UBERON_2001592	Otophysi	http://purl.obolibrary.org/obo/NCBITaxon_186626	hom to	accessory neural arch	http://purl.obolibrary.org/obo/UBERON_2001884	Clupeomorpha	http://purl.obolibrary.org/obo/NCBITaxon_282425	Ostarioclupeomorpha	http://purl.obolibrary.org/obo/NCBITaxon_186634	inferred from positional similarity	ECO:0000060	de Pinna and Grande 2003
claustrum bone	http://purl.obolibrary.org/obo/UBERON_2001592	Otophysi	http://purl.obolibrary.org/obo/NCBITaxon_186626	hom to	accessory neural arch	http://purl.obolibrary.org/obo/UBERON_2001884	Salmoniformes	http://purl.obolibrary.org/obo/NCBITaxon_8006	Teleostei	http://purl.obolibrary.org/obo/NCBITaxon_32443	inferred from positional similarity	ECO:0000060	de Pinna and Grande 2003
claustrum bone	http://purl.obolibrary.org/obo/UBERON_2001592	Otophysi	http://purl.obolibrary.org/obo/NCBITaxon_186626	not hom to	accessory neural arch	http://purl.obolibrary.org/obo/UBERON_2001884	Teleostei	http://purl.obolibrary.org/obo/NCBITaxon_32443	Teleostei	http://purl.obolibrary.org/obo/NCBITaxon_32443	inferred from positional similarity	ECO:0000060	Britz and Hoffman 2006
claustrum cartilage	http://purl.obolibrary.org/obo/UBERON_2000637	Otophysi	http://purl.obolibrary.org/obo/NCBITaxon_186626	hom to	accessory neural arch	http://purl.obolibrary.org/obo/UBERON_2001884	Clupeomorpha	http://purl.obolibrary.org/obo/NCBITaxon_282425	Ostarioclupeomorpha	http://purl.obolibrary.org/obo/NCBITaxon_186634	inferred from developmental similarity	ECO:0000067	de Pinna and Grande 2003
claustrum cartilage	http://purl.obolibrary.org/obo/UBERON_2000637	Otophysi	http://purl.obolibrary.org/obo/NCBITaxon_186626	hom to	accessory neural arch	http://purl.obolibrary.org/obo/UBERON_2001884	Salmoniformes	http://purl.obolibrary.org/obo/NCBITaxon_8006	Teleostei	http://purl.obolibrary.org/obo/NCBITaxon_32443	inferred from developmental similarity	ECO:0000067	de Pinna and Grande 2003
claustrum cartilage	http://purl.obolibrary.org/obo/UBERON_2000637	Otophysi	http://purl.obolibrary.org/obo/NCBITaxon_186626	hom to	accessory neural arch	http://purl.obolibrary.org/obo/UBERON_2001884	Clupeomorpha	http://purl.obolibrary.org/obo/NCBITaxon_282425	Ostarioclupeomorpha	http://purl.obolibrary.org/obo/NCBITaxon_186634	inferred from morphological similarity	ECO:0000071	de Pinna and Grande 2003
claustrum cartilage	http://purl.obolibrary.org/obo/UBERON_2000637	Otophysi	http://purl.obolibrary.org/obo/NCBITaxon_186626	hom to	accessory neural arch	http://purl.obolibrary.org/obo/UBERON_2001884	Salmoniformes	http://purl.obolibrary.org/obo/NCBITaxon_8006	Teleostei	http://purl.obolibrary.org/obo/NCBITaxon_32443	inferred from morphological similarity	ECO:0000071	de Pinna and Grande 2003
claustrum cartilage	http://purl.obolibrary.org/obo/UBERON_2000637	Otophysi	http://purl.obolibrary.org/obo/NCBITaxon_186626	hom to	accessory neural arch	http://purl.obolibrary.org/obo/UBERON_2001884	Clupeomorpha	http://purl.obolibrary.org/obo/NCBITaxon_282425	Ostarioclupeomorpha	http://purl.obolibrary.org/obo/NCBITaxon_186634	inferred from positional similarity	ECO:0000060	de Pinna and Grande 2003
claustrum cartilage	http://purl.obolibrary.org/obo/UBERON_2000637	Otophysi	http://purl.obolibrary.org/obo/NCBITaxon_186626	hom to	accessory neural arch	http://purl.obolibrary.org/obo/UBERON_2001884	Salmoniformes	http://purl.obolibrary.org/obo/NCBITaxon_8006	Teleostei	http://purl.obolibrary.org/obo/NCBITaxon_32443	inferred from positional similarity	ECO:0000060	de Pinna and Grande 2003
claustrum cartilage	http://purl.obolibrary.org/obo/UBERON_2000637	Otophysi	http://purl.obolibrary.org/obo/NCBITaxon_186626	not hom to	accessory neural arch	http://purl.obolibrary.org/obo/UBERON_2001884	Teleostei	http://purl.obolibrary.org/obo/NCBITaxon_32443	Teleostei	http://purl.obolibrary.org/obo/NCBITaxon_32443	inferred from positional similarity	ECO:0000060	Britz and Hoffman 2006
lepidotrichium	http://purl.obolibrary.org/obo/UBERON_4000172	Tetrapoda	http://purl.obolibrary.org/obo/NCBITaxon_32523	hom to	camptotrichium	http://purl.obolibrary.org/obo/UBERON_4400007	Dipnoi	http://purl.obolibrary.org/obo/NCBITaxon_7878	Euteleostomi	http://purl.obolibrary.org/obo/VTO_0001463	Morphological similarity	ECO:0000071	Goodrich, 1904		p. 513: "The evidence derived from a comparison of the Dipnoi with other fish appears to favour the view that the camptotrichia represent the lepidotrichia of the Teleostomes." (he later mentions an alternative theory (no citation) which he does not favor, which involves homology between camptotrichia and ceratotrichia. Looks like Jarvik (1959) might also advocate homology between lepido and camp…
actinotrichium	http://purl.obolibrary.org/obo/UBERON_2000089	Vertebrata	http://purl.obolibrary.org/obo/NCBITaxon_7742	hom to	ceratotrichium	http://purl.obolibrary.org/obo/UBERON_4400001	Chondrichthyes	http://purl.obolibrary.org/obo/NCBITaxon_7777	Vertebrata	http://purl.obolibrary.org/obo/VTO_0000007	Morphological similarity	ECO:0000071	Goodrich, 1904		p. 512: "Actinotrichia....appear to be vestigial structures homologous with the ceratotrichia."
actinotrichium	http://purl.obolibrary.org/obo/UBERON_2000089	Vertebrata	http://purl.obolibrary.org/obo/NCBITaxon_7742	hom to	ceratotrichium	http://purl.obolibrary.org/obo/UBERON_4400001	Chondrichthyes	http://purl.obolibrary.org/obo/NCBITaxon_7777	Vertebrata	http://purl.obolibrary.org/obo/VTO_0000007	TAS	ECO:0000033	Zhang et al., 2010		References "17. Geraudie, J. in Biology of Invertebrate and Lower Vertebrate Collagens (eds Bairati, A. & Garrone, R.) 451�455 (Plenum, 1985).
pectoral fin	http://purl.obolibrary.org/obo/UBERON_0000151	Vertebrata	http://purl.obolibrary.org/obo/NCBITaxon_7742	hom to	forelimb	http://purl.obolibrary.org/obo/UBERON_0002102	Tetrapoda	http://purl.obolibrary.org/obo/NCBITaxon_32523	Vertebrata	http://purl.obolibrary.org/obo/VTO_0000007	NAS	ECO:0000034	Goodrich, 1930		p. 123 "Since it is gnerally recognised that the pectoral and pelvic limbs of Tetrapods must have been derived phylogenetically from the paired fins of their fish-like ancestors, ...."
pectoral fin bud	http://purl.obolibrary.org/obo/UBERON_4300172	Vertebrata	http://purl.obolibrary.org/obo/NCBITaxon_7742	hom to	forelimb bud	http://purl.obolibrary.org/obo/UBERON_0005417	Tetrapoda	http://purl.obolibrary.org/obo/NCBITaxon_32523	Vertebrata	http://purl.obolibrary.org/obo/VTO_0000007	Developmental similarity	ECO:0000067	Freitas, Zhang, & Cohn, 2007; Hall, 2008
forelimb	http://purl.obolibrary.org/obo/UBERON_0002102	Tetrapoda	http://purl.obolibrary.org/obo/NCBITaxon_32523	ser hom to	hindlimb	http://purl.obolibrary.org/obo/UBERON_0002103	Tetrapoda	http://purl.obolibrary.org/obo/NCBITaxon_32523	Tetrapoda	http://purl.obolibrary.org/obo/VTO_0001465	Positional similarity	ECO:0000060	Ruvinsky & Gibson-Brown, 2000
pelvic fin	http://purl.obolibrary.org/obo/UBERON_0000152	Vertebrata	http://purl.obolibrary.org/obo/NCBITaxon_7742	hom to	hindlimb	http://purl.obolibrary.org/obo/UBERON_0002103	Tetrapoda	http://purl.obolibrary.org/obo/NCBITaxon_32523	Vertebrata	http://purl.obolibrary.org/obo/VTO_0000007	NAS	ECO:0000034	Goodrich, 1930		p. 123 "Since it is gnerally recognised that the pectoral and pelvic limbs of Tetrapods must have been derived phylogenetically from the paired fins of their fish-like ancestors, ...."
forelimb bud	http://purl.obolibrary.org/obo/UBERON_0005417	Tetrapoda	http://purl.obolibrary.org/obo/NCBITaxon_32523	ser hom to	hindlimb bud	http://purl.obolibrary.org/obo/UBERON_0005418	Tetrapoda	http://purl.obolibrary.org/obo/NCBITaxon_32523			Gene expression similarity	ECO:0000075	Hall, 2008; Tabin & Laufer, 1993
femur	http://purl.obolibrary.org/obo/UBERON_0000981	Tetrapoda	http://purl.obolibrary.org/obo/NCBITaxon_32523	ser hom to	humerus	http://purl.obolibrary.org/obo/UBERON_0000976	Tetrapoda	http://purl.obolibrary.org/obo/NCBITaxon_32523	Tetrapoda	http://purl.obolibrary.org/obo/VTO_0001465	Gene expression similarity	ECO:0000075	Nelson et al., 1996
manual digit 6	http://purl.obolibrary.org/obo/UBERON_0011981	Acanthostega	http://purl.obolibrary.org/obo/VTO_9016529	hom to	manual digit	http://purl.obolibrary.org/obo/UBERON_0002389	Tetrapoda	http://purl.obolibrary.org/obo/NCBITaxon_32523	Tetrapoda	http://purl.obolibrary.org/obo/VTO_0001465	Morphological similarity	ECO:0000071	Coates and Clack, 1990		First specimen preserving intact forelimbs. Digits are reconstracuted based on postion, size and shape
manual digit 7	http://purl.obolibrary.org/obo/UBERON_0011982	Acanthostega	http://purl.obolibrary.org/obo/VTO_9016529	hom to	manual digit	http://purl.obolibrary.org/obo/UBERON_0002389	Tetrapoda	http://purl.obolibrary.org/obo/NCBITaxon_32523	Tetrapoda	http://purl.obolibrary.org/obo/VTO_0001465	Morphological similarity	ECO:0000071	Coates and Clack, 1990		First specimen preserving intact forelimbs. Digits are reconstracuted based on postion, size and shape
alular digit	http://purl.obolibrary.org/obo/UBERON_0012260	Aves	http://purl.obolibrary.org/obo/NCBITaxon_8782	not hom to	manual digit 1	http://purl.obolibrary.org/obo/UBERON_0001463	Tetrapoda	http://purl.obolibrary.org/obo/NCBITaxon_32523	Tetrapoda	http://purl.obolibrary.org/obo/VTO_0001465	Developmental similarity	ECO:0000067	Burke and Feducia, 1997		Demonstrate the positional information indicated the presence of pre-axial "position I" digit in the avain embryo
alular digit	http://purl.obolibrary.org/obo/UBERON_0012260	Aves	http://purl.obolibrary.org/obo/NCBITaxon_8782	hom to	manual digit 1	http://purl.obolibrary.org/obo/UBERON_0001463	Tetrapoda	http://purl.obolibrary.org/obo/NCBITaxon_32523	Tetrapoda	http://purl.obolibrary.org/obo/VTO_0001465	Gene expression similarity	ECO:0000075	Tamura et al., 2011		Based on ZPA and lack of expression of Shh in the anterior digit, similar to DI of mice
alular digit	http://purl.obolibrary.org/obo/UBERON_0012260	Aves	http://purl.obolibrary.org/obo/NCBITaxon_8782	hom to	manual digit 1	http://purl.obolibrary.org/obo/UBERON_0001463	Tetrapoda	http://purl.obolibrary.org/obo/NCBITaxon_32523	Tetrapoda	http://purl.obolibrary.org/obo/VTO_0001465	Gene expression similarity	ECO:0000075	Vargas and Fallon, 2005		Lack of Hoxd12 epression in digit I while there is the expression of Hoxd13 as seen in mouse digit I
alular digit	http://purl.obolibrary.org/obo/UBERON_0012260	Aves	http://purl.obolibrary.org/obo/NCBITaxon_8782	not hom to	manual digit 1	http://purl.obolibrary.org/obo/UBERON_0001463	Tetrapoda	http://purl.obolibrary.org/obo/NCBITaxon_32523	Tetrapoda	http://purl.obolibrary.org/obo/VTO_0001465	Morphological similarity	ECO:0000071	Xu et al., 2009		Discuss morphological evidence that the "frame shift" occured early in theropod evolution
prepollex	http://purl.obolibrary.org/obo/UBERON_0005880	Anura	http://purl.obolibrary.org/obo/NCBITaxon_8342	hom to	manual digit 1	http://purl.obolibrary.org/obo/UBERON_0001463	Tetrapoda	http://purl.obolibrary.org/obo/NCBITaxon_32523	Tetrapoda	http://purl.obolibrary.org/obo/VTO_0001465	Developmental similarity	ECO:0000067	Galis et al., 2001		superclass 'digit'
prepollex	http://purl.obolibrary.org/obo/UBERON_0005880	Anura	http://purl.obolibrary.org/obo/NCBITaxon_8342	not hom to	manual digit 1	http://purl.obolibrary.org/obo/UBERON_0001463	Tetrapoda	http://purl.obolibrary.org/obo/NCBITaxon_32523	Tetrapoda	http://purl.obolibrary.org/obo/VTO_0001465	Developmental similarity	ECO:0000067	Fabrezi, 2001		Presents both existing arguements (based on Shubin and Ahlberch 1986) and comparative devlopmental data to postulate that these structures are not digits.
prepollex	http://purl.obolibrary.org/obo/UBERON_0005880	Anura	http://purl.obolibrary.org/obo/NCBITaxon_8342	not hom to	manual digit 1	http://purl.obolibrary.org/obo/UBERON_0001463	Tetrapoda	http://purl.obolibrary.org/obo/NCBITaxon_32523	Tetrapoda	http://purl.obolibrary.org/obo/VTO_0001465	Developmental similarity	ECO:0000067	Galis et al., 2001		superclass 'digit'
claustrum bone	http://purl.obolibrary.org/obo/UBERON_2001592	Otophysi	http://purl.obolibrary.org/obo/NCBITaxon_186626	hom to	neural arch 1	http://purl.obolibrary.org/obo/UBERON_2001877	Teleostei	http://purl.obolibrary.org/obo/NCBITaxon_32443	Teleostei	http://purl.obolibrary.org/obo/NCBITaxon_32443	inferred from morphological similarity	ECO:0000071	Fink and Fink 1981	http://dx.doi.org/10.1111/j.1096-3642.1981.tb01575.x	Authors state: "dissociated upper part of the anterior neural arch"
claustrum bone	http://purl.obolibrary.org/obo/UBERON_2001592	Otophysi	http://purl.obolibrary.org/obo/NCBITaxon_186626	hom to	neural arch 1	http://purl.obolibrary.org/obo/UBERON_2001877	Teleostei	http://purl.obolibrary.org/obo/NCBITaxon_32443	Teleostei	http://purl.obolibrary.org/obo/NCBITaxon_32443	inferred from positional similarity	ECO:0000060	Hora 1922	(Hora, S. L. 1922. The homology of the Weberian ossicles. J. Proc. Asiat. Soc. Beng 18:1�4)	Author states homologous to "a piece of neural arch 1"
claustrum cartilage	http://purl.obolibrary.org/obo/UBERON_2000637	Otophysi	http://purl.obolibrary.org/obo/NCBITaxon_186626	hom to	neural arch 1	http://purl.obolibrary.org/obo/UBERON_2001877	Teleostei	http://purl.obolibrary.org/obo/NCBITaxon_32443	Teleostei	http://purl.obolibrary.org/obo/NCBITaxon_32443	inferred from morphological similarity	ECO:0000071	Fink and Fink 1981	http://dx.doi.org/10.1111/j.1096-3642.1981.tb01575.x	Authors state homologous to "dissociated upper part of the anterior neural arch"
claustrum cartilage	http://purl.obolibrary.org/obo/UBERON_2000637	Otophysi	http://purl.obolibrary.org/obo/NCBITaxon_186626	hom to	neural arch 1	http://purl.obolibrary.org/obo/UBERON_2001877	Teleostei	http://purl.obolibrary.org/obo/NCBITaxon_32443	Teleostei	http://purl.obolibrary.org/obo/NCBITaxon_32443	inferred from positional similarity	ECO:0000060	Hora 1922		Author states homologous to "a piece of neural arch 1"
scaphium	http://purl.obolibrary.org/obo/UBERON_2000429	Otophysi	http://purl.obolibrary.org/obo/NCBITaxon_186626	hom to	neural arch 1	http://purl.obolibrary.org/obo/UBERON_2001877	Teleostei	http://purl.obolibrary.org/obo/NCBITaxon_32443	Teleostei	http://purl.obolibrary.org/obo/NCBITaxon_32443	inferred from developmental similarity	ECO:0000067	Rosen and Greenwood 1970; Fink and Fink 1981
scaphium	http://purl.obolibrary.org/obo/UBERON_2000429	Otophysi	http://purl.obolibrary.org/obo/NCBITaxon_186626	hom to	neural arch 1	http://purl.obolibrary.org/obo/UBERON_2001877	Teleostei	http://purl.obolibrary.org/obo/NCBITaxon_32443	Teleostei	http://purl.obolibrary.org/obo/NCBITaxon_32443	inferred from morphological similarity	ECO:0000071	Rosen and Greenwood 1970; Fink and Fink 1981
scaphium	http://purl.obolibrary.org/obo/UBERON_2000429	Otophysi	http://purl.obolibrary.org/obo/NCBITaxon_186626	hom to	neural arch 1	http://purl.obolibrary.org/obo/UBERON_2001877	Teleostei	http://purl.obolibrary.org/obo/NCBITaxon_32443	Teleostei	http://purl.obolibrary.org/obo/NCBITaxon_32443	inferred from positional similarity	ECO:0000060	Rosen and Greenwood 1970; Fink and Fink 1981
intercalarium	http://purl.obolibrary.org/obo/UBERON_2000525	Otophysi	http://purl.obolibrary.org/obo/NCBITaxon_186626	hom to	neural arch 2	http://purl.obolibrary.org/obo/UBERON_2001253	Teleostei	http://purl.obolibrary.org/obo/NCBITaxon_32443	Teleostei	http://purl.obolibrary.org/obo/NCBITaxon_32443	inferred from developmental similarity	ECO:0000067	Rosen and Greenwood 1970		Authors state homologous to "neural arch 2 ventral portion"
intercalarium	http://purl.obolibrary.org/obo/UBERON_2000525	Otophysi	http://purl.obolibrary.org/obo/NCBITaxon_186626	hom to	neural arch 2	http://purl.obolibrary.org/obo/UBERON_2001253	Teleostei	http://purl.obolibrary.org/obo/NCBITaxon_32443	Teleostei	http://purl.obolibrary.org/obo/NCBITaxon_32443	inferred from morphological similarity	ECO:0000071	Rosen and Greenwood 1970		Authors state homologous to "neural arch 2 ventral portion"
intercalarium	http://purl.obolibrary.org/obo/UBERON_2000525	Otophysi	http://purl.obolibrary.org/obo/NCBITaxon_186626	hom to	neural arch 2	http://purl.obolibrary.org/obo/UBERON_2001253	Teleostei	http://purl.obolibrary.org/obo/NCBITaxon_32443	Teleostei	http://purl.obolibrary.org/obo/NCBITaxon_32443	inferred from morphological similarity	ECO:0000071	Hora 1922
intercalarium	http://purl.obolibrary.org/obo/UBERON_2000525	Otophysi	http://purl.obolibrary.org/obo/NCBITaxon_186626	hom to	neural arch 2	http://purl.obolibrary.org/obo/UBERON_2001253	Teleostei	http://purl.obolibrary.org/obo/NCBITaxon_32443	Teleostei	http://purl.obolibrary.org/obo/NCBITaxon_32443	inferred from positional similarity	ECO:0000060	Rosen and Greenwood 1970		Authors state homologous to "neural arch 2 ventral portion"
intercalarium	http://purl.obolibrary.org/obo/UBERON_2000525	Otophysi	http://purl.obolibrary.org/obo/NCBITaxon_186626	hom to	neural arch 2	http://purl.obolibrary.org/obo/UBERON_2001253	Teleostei	http://purl.obolibrary.org/obo/NCBITaxon_32443	Teleostei	http://purl.obolibrary.org/obo/NCBITaxon_32443	non-traceable author statement	ECO:0000034	Fink and Fink 1981	http://dx.doi.org/10.1111/j.1096-3642.1981.tb01575.x
claustrum bone	http://purl.obolibrary.org/obo/UBERON_2001592	Otophysi	http://purl.obolibrary.org/obo/NCBITaxon_186626	hom to	neural spine 1	http://purl.obolibrary.org/obo/UBERON_2001885	Teleostei	http://purl.obolibrary.org/obo/NCBITaxon_32443	Teleostei	http://purl.obolibrary.org/obo/NCBITaxon_32443	inferred from positional similarity	ECO:0000060	Hora 1922	(Hora, S. L. 1922. The homology of the Weberian ossicles. J. Proc. Asiat. Soc. Beng 18:1�4)
claustrum bone	http://purl.obolibrary.org/obo/UBERON_2001592	Otophysi	http://purl.obolibrary.org/obo/NCBITaxon_186626	hom to	neural spine 1	http://purl.obolibrary.org/obo/UBERON_2001885	Teleostei	http://purl.obolibrary.org/obo/NCBITaxon_32443	Teleostei	http://purl.obolibrary.org/obo/NCBITaxon_32443	traceable author statement	ECO:0000033	Chranilov 1927
claustrum cartilage	http://purl.obolibrary.org/obo/UBERON_2000637	Otophysi	http://purl.obolibrary.org/obo/NCBITaxon_186626	hom to	neural spine 1	http://purl.obolibrary.org/obo/UBERON_2001885	Teleostei	http://purl.obolibrary.org/obo/NCBITaxon_32443	Teleostei	http://purl.obolibrary.org/obo/NCBITaxon_32443	inferred from positional similarity	ECO:0000060	Hora 1922
claustrum cartilage	http://purl.obolibrary.org/obo/UBERON_2000637	Otophysi	http://purl.obolibrary.org/obo/NCBITaxon_186626	hom to	neural spine 1	http://purl.obolibrary.org/obo/UBERON_2001885	Teleostei	http://purl.obolibrary.org/obo/NCBITaxon_32443	Teleostei	http://purl.obolibrary.org/obo/NCBITaxon_32443	traceable author statement	ECO:0000033	Chranilov 1927
individual digit of digitopodial skeleton	http://purl.obolibrary.org/obo/UBERON_5102544	Tetrapoda	http://purl.obolibrary.org/obo/NCBITaxon_32523	hom to	paired fin radial bone	http://purl.obolibrary.org/obo/UBERON_1500006	Dipnoi	http://purl.obolibrary.org/obo/NCBITaxon_7878	Dipnotetrapodomorpha	http://purl.obolibrary.org/obo/VTO_9033406	Gene expression similarity	ECO:0000075	Johanson et al., 2007		Hoxd 13 expression patterns in the distal radials of lungfish matches those seem in tetrapods
tripus	http://purl.obolibrary.org/obo/UBERON_2000698	Otophysi	http://purl.obolibrary.org/obo/NCBITaxon_186626	hom to	parapophysis + rib of vertebra 3	http://purl.obolibrary.org/obo/UBERON_2001882	Teleostei	http://purl.obolibrary.org/obo/NCBITaxon_32443	Teleostei	http://purl.obolibrary.org/obo/NCBITaxon_32443	inferred from developmental similarity	ECO:0000067	Rosen and Greenwood 1970; Fink and Fink 1981
tripus	http://purl.obolibrary.org/obo/UBERON_2000698	Otophysi	http://purl.obolibrary.org/obo/NCBITaxon_186626	hom to	parapophysis + rib of vertebra 3	http://purl.obolibrary.org/obo/UBERON_2001882	Teleostei	http://purl.obolibrary.org/obo/NCBITaxon_32443	Teleostei	http://purl.obolibrary.org/obo/NCBITaxon_32443	inferred from morphological similarity	ECO:0000071	Rosen and Greenwood 1970; Fink and Fink 1981
tripus	http://purl.obolibrary.org/obo/UBERON_2000698	Otophysi	http://purl.obolibrary.org/obo/NCBITaxon_186626	hom to	parapophysis + rib of vertebra 3	http://purl.obolibrary.org/obo/UBERON_2001882	Teleostei	http://purl.obolibrary.org/obo/NCBITaxon_32443	Teleostei	http://purl.obolibrary.org/obo/NCBITaxon_32443	inferred from positional similarity	ECO:0000060	Rosen and Greenwood 1970; Fink and Fink 1981
tripus	http://purl.obolibrary.org/obo/UBERON_2000698	Otophysi	http://purl.obolibrary.org/obo/NCBITaxon_186626	hom to	parapophysis + rib of vertebra 3 + rib of vertebra 4	http://purl.obolibrary.org/obo/UBERON_2001883	Teleostei	http://purl.obolibrary.org/obo/NCBITaxon_32443	Teleostei	http://purl.obolibrary.org/obo/NCBITaxon_32443	inferred from developmental similarity	ECO:0000067	Hora 1922
tripus	http://purl.obolibrary.org/obo/UBERON_2000698	Otophysi	http://purl.obolibrary.org/obo/NCBITaxon_186626	hom to	parapophysis + rib of vertebra 3 + rib of vertebra 4	http://purl.obolibrary.org/obo/UBERON_2001883	Teleostei	http://purl.obolibrary.org/obo/NCBITaxon_32443	Teleostei	http://purl.obolibrary.org/obo/NCBITaxon_32443	non-traceable author statement	ECO:0000034	Hora 1922
os suspensorium	http://purl.obolibrary.org/obo/UBERON_2001171	Otophysi	http://purl.obolibrary.org/obo/NCBITaxon_186626	hom to	parapophysis + rib of vertebra 4	http://purl.obolibrary.org/obo/UBERON_2001396	Teleostei	http://purl.obolibrary.org/obo/NCBITaxon_32443	Teleostei	http://purl.obolibrary.org/obo/NCBITaxon_32443	inferred from developmental similarity	ECO:0000067	Rosen and Greenwood 1970; Fink and Fink 1981
os suspensorium	http://purl.obolibrary.org/obo/UBERON_2001171	Otophysi	http://purl.obolibrary.org/obo/NCBITaxon_186626	hom to	parapophysis + rib of vertebra 4	http://purl.obolibrary.org/obo/UBERON_2001396	Teleostei	http://purl.obolibrary.org/obo/NCBITaxon_32443	Teleostei	http://purl.obolibrary.org/obo/NCBITaxon_32443	inferred from morphological similarity	ECO:0000071	Rosen and Greenwood 1970; Fink and Fink 1981
os suspensorium	http://purl.obolibrary.org/obo/UBERON_2001171	Otophysi	http://purl.obolibrary.org/obo/NCBITaxon_186626	hom to	parapophysis + rib of vertebra 4	http://purl.obolibrary.org/obo/UBERON_2001396	Teleostei	http://purl.obolibrary.org/obo/NCBITaxon_32443	Teleostei	http://purl.obolibrary.org/obo/NCBITaxon_32443	inferred from positional similarity	ECO:0000060	Rosen and Greenwood 1970; Fink and Fink 1981
manual digit	http://purl.obolibrary.org/obo/UBERON_0002389	Tetrapoda	http://purl.obolibrary.org/obo/NCBITaxon_32523	not ser hom to	pedal digit	http://purl.obolibrary.org/obo/UBERON_0001466	Tetrapoda	http://purl.obolibrary.org/obo/NCBITaxon_32523	Tetrapoda	http://purl.obolibrary.org/obo/VTO_0001465	Gene expression similarity	ECO:0000075	Wang et al., 2011		Showed that, that posterior forelimb digits (II,III) are not homologous with posterior digits (II-IV) of the hindlimb
manual digit	http://purl.obolibrary.org/obo/UBERON_0002389	Tetrapoda	http://purl.obolibrary.org/obo/NCBITaxon_32523	ser hom to	pedal digit	http://purl.obolibrary.org/obo/UBERON_0001466	Tetrapoda	http://purl.obolibrary.org/obo/NCBITaxon_32523	Tetrapoda	http://purl.obolibrary.org/obo/VTO_0001465	Gene expression similarity	ECO:0000075	Shou et al., 2005		Shou et al. 2005 demonstrate the highly significant conservation of transcripts beween fore and hindlimb devloping autopods in embryonic day 12.5 mice. assuming symmetry of homology assertions
manual digit	http://purl.obolibrary.org/obo/UBERON_0002389	Tetrapoda	http://purl.obolibrary.org/obo/NCBITaxon_32523	ser hom to	pedal digit	http://purl.obolibrary.org/obo/UBERON_0001466	Tetrapoda	http://purl.obolibrary.org/obo/NCBITaxon_32523	Tetrapoda	http://purl.obolibrary.org/obo/VTO_0001465	Positional similarity	ECO:0000060	Owen, 1848		Owen 1848 used element position in "segmments " to assert serial homology and defined the serial homologous elements as "homotypes". assuming symmetry of homology assertions
alular digit	http://purl.obolibrary.org/obo/UBERON_0012260	Aves	http://purl.obolibrary.org/obo/NCBITaxon_8782	ser hom to	pedal digit 1	http://purl.obolibrary.org/obo/UBERON_0003631	Aves	http://purl.obolibrary.org/obo/NCBITaxon_8782	Aves	http://purl.obolibrary.org/obo/VTO_0022387	Gene expression similarity	ECO:0000075	Wang et al., 2011		Showed that, that anterior forelimb digits (I) are homologous with posterior digits () of the hindlimb
prehallux	http://purl.obolibrary.org/obo/UBERON_0012136	Anura	http://purl.obolibrary.org/obo/NCBITaxon_8342	hom to	pedal digit 1	http://purl.obolibrary.org/obo/UBERON_0003631	Tetrapoda	http://purl.obolibrary.org/obo/NCBITaxon_32523	Tetrapoda	http://purl.obolibrary.org/obo/VTO_0001465	Developmental similarity	ECO:0000067	Galis et al., 2001		superclass 'digit'
prehallux	http://purl.obolibrary.org/obo/UBERON_0012136	Anura	http://purl.obolibrary.org/obo/NCBITaxon_8342	not hom to	pedal digit 1	http://purl.obolibrary.org/obo/UBERON_0003631	Tetrapoda	http://purl.obolibrary.org/obo/NCBITaxon_32523	Tetrapoda	http://purl.obolibrary.org/obo/VTO_0001465	Developmental similarity	ECO:0000067	Fabrezi, 2001		Presents both existing arguements (based on Shubin and Ahlberch 1986) and comparative devlopmental data to postulate that these structures are not digits.
prehallux	http://purl.obolibrary.org/obo/UBERON_0012136	Anura	http://purl.obolibrary.org/obo/NCBITaxon_8342	not hom to	pedal digit 1	http://purl.obolibrary.org/obo/UBERON_0003631	Tetrapoda	http://purl.obolibrary.org/obo/NCBITaxon_32523	Tetrapoda	http://purl.obolibrary.org/obo/VTO_0001465	Developmental similarity	ECO:0000067	Galis et al., 2001		superclass 'digit'
pedal digit 6	http://purl.obolibrary.org/obo/UBERON_0011984	Anura	http://purl.obolibrary.org/obo/NCBITaxon_8342	hom to	pedal digit 5	http://purl.obolibrary.org/obo/UBERON_0003635	Tetrapoda	http://purl.obolibrary.org/obo/NCBITaxon_32523	Tetrapoda	http://purl.obolibrary.org/obo/VTO_0001465	Developmental similarity	ECO:0000067	Galis et al., 2001		superclass 'digit'
pectoral fin	http://purl.obolibrary.org/obo/UBERON_0000151	Vertebrata	http://purl.obolibrary.org/obo/NCBITaxon_7742	ser hom to	pelvic fin	http://purl.obolibrary.org/obo/UBERON_0000152	Vertebrata	http://purl.obolibrary.org/obo/NCBITaxon_7742	Vertebrata	http://purl.obolibrary.org/obo/VTO_0000007	NAS	ECO:0000034	many authors...		e.g., 'Developmental Biology' by Scott Gilbert
manus	http://purl.obolibrary.org/obo/UBERON_0002398	Tetrapoda	http://purl.obolibrary.org/obo/NCBITaxon_32523	ser hom to	pes	http://purl.obolibrary.org/obo/UBERON_0002387	Tetrapoda	http://purl.obolibrary.org/obo/NCBITaxon_32523	Tetrapoda	http://purl.obolibrary.org/obo/VTO_0001465	Gene expression similarity	ECO:0000075	Shou et al., 2005		Shou et al. 2005 demonstrate the highly significant conservation of transcripts beween fore and hindlimb devloping autopods in embryonic day 12.5 mice. assuming symmetry of homology assertions
manus	http://purl.obolibrary.org/obo/UBERON_0002398	Tetrapoda	http://purl.obolibrary.org/obo/NCBITaxon_32523	ser hom to	pes	http://purl.obolibrary.org/obo/UBERON_0002387	Tetrapoda	http://purl.obolibrary.org/obo/NCBITaxon_32523	Tetrapoda	http://purl.obolibrary.org/obo/VTO_0001465	Positional similarity	ECO:0000060	Owen, 1848		Owen 1848 used element position in "segments " to assert serial homology and defined the serial homologous elements as "homotypes". assuming symmetry of homology assertions
phalanx of manus	http://purl.obolibrary.org/obo/UBERON_0001436	Tetrapoda	http://purl.obolibrary.org/obo/NCBITaxon_32523	ser hom to	phalanx of pes	http://purl.obolibrary.org/obo/UBERON_0001449	Tetrapoda	http://purl.obolibrary.org/obo/NCBITaxon_32523	Tetrapoda	http://purl.obolibrary.org/obo/VTO_0001465	Gene expression similarity	ECO:0000075	Shou et al., 2005		Shou et al. 2005 demonstrate the highly significant conservation of transcripts beween fore and hindlimb devloping autopods in embryonic day 12.5 mice. assuming symmetry of homology assertions
intercalarium	http://purl.obolibrary.org/obo/UBERON_2000525	Otophysi	http://purl.obolibrary.org/obo/NCBITaxon_186626	hom to	rib of vertebra 2	http://purl.obolibrary.org/obo/UBERON_2001878	Teleostei	http://purl.obolibrary.org/obo/NCBITaxon_32443	Teleostei	http://purl.obolibrary.org/obo/NCBITaxon_32443	traceable author statement	ECO:0000033	Hora 1922
lepidotrichium	http://purl.obolibrary.org/obo/UBERON_4000172	Euteleostomi	http://purl.obolibrary.org/obo/NCBITaxon_117571	hom to	scale	http://purl.obolibrary.org/obo/UBERON_0002542	Euteleostomi	http://purl.obolibrary.org/obo/NCBITaxon_117571	Euteleostomi	http://purl.obolibrary.org/obo/VTO_0001463	Morphological similarity	ECO:0000071	Goodrich, 1904		p. 513: "The Teleostomi are further provided with jointed, and branched, bony, dermal rays, developed outside the actinotrichia. They bear, in primitive forms, the closest resemblance to the body-scales, and I propose to call them the lepidotrichia. They have doubtless arisen through the modification of scales, which must have spread over the whole web of the fins."
lepidotrichium	http://purl.obolibrary.org/obo/UBERON_4000172	Euteleostomi	http://purl.obolibrary.org/obo/NCBITaxon_117571	not hom to	scale	http://purl.obolibrary.org/obo/UBERON_0002542	Euteleostomi	http://purl.obolibrary.org/obo/NCBITaxon_117571	Euteleostomi	http://purl.obolibrary.org/obo/VTO_0001463	TAS	ECO:0000033	Johanson, 2005		The homology between the scales and the jointed lepidotrichia has since been questioned (Geraudie 1988), with Schaeffer (1977, p. 44) noting that there was little evidence that lepidotrichia evolved directly from scales, suggesting instead that the two should be considered �somewhat differently shaped manifestations of the same morphogenetic system�, covered with enameloid, dentine and bone. (fro…
paired fin radial skeleton	http://purl.obolibrary.org/obo/UBERON_4300013	Vertebrata	http://purl.obolibrary.org/obo/NCBITaxon_7742	hom to	Skeleton of digitopodium	http://purl.obolibrary.org/obo/UBERON_0012150	Tetrapoda	http://purl.obolibrary.org/obo/NCBITaxon_32523	Vertebrata	http://purl.obolibrary.org/obo/VTO_0000007	Developmental similarity	ECO:0000067	Friedman et al., 2007		This homology hypothesis rests on the usual criteria: anatomy, position and connectivity; morphology, including the asymmetry of having a dorsal (extensor) and ventral (flexor) surface, unlike mid-line fin radials; embryology, digits and paired fin radials develop within a bud rather than within a fold; gene regulation, many of the same molecular-genetic systems are involved in paired fin radial …
paired fin radial skeleton	http://purl.obolibrary.org/obo/UBERON_4300013	Vertebrata	http://purl.obolibrary.org/obo/NCBITaxon_7742	hom to	Skeleton of digitopodium	http://purl.obolibrary.org/obo/UBERON_0012150	Tetrapoda	http://purl.obolibrary.org/obo/NCBITaxon_32523	Vertebrata	http://purl.obolibrary.org/obo/VTO_0000007	Developmental similarity	ECO:0000067	Johanson et al., 2007		We have observed comparable independent development of pectoral fin radials in the lungfish Neoceratodus (Osteichthyes: Sarcopterygii), relative to homologues of the tetrapod limb and proximal wrist elements in the main fin axis. Moreover, in the Neoceratodus fin, expression of Hoxd13 closely matches late expression patterns observed in the tetrapod autopod. This evidence suggests that Neoceratod…
paired fin radial skeleton	http://purl.obolibrary.org/obo/UBERON_4300013	Vertebrata	http://purl.obolibrary.org/obo/NCBITaxon_7742	not hom to	Skeleton of digitopodium	http://purl.obolibrary.org/obo/UBERON_0012150	Tetrapoda	http://purl.obolibrary.org/obo/NCBITaxon_32523	Vertebrata	http://purl.obolibrary.org/obo/VTO_0000007	Developmental similarity	ECO:0000067	Wagner and Chiu, 2001		"Based on this way of thinking we will argue that the key developmental difference between a fin and a tetrapod limb is the existence, in limbs, of a morphogenetic field that does not exist in fins, i.e., the autopodial field."
paired fin radial skeleton	http://purl.obolibrary.org/obo/UBERON_4300013	Vertebrata	http://purl.obolibrary.org/obo/NCBITaxon_7742	hom to	Skeleton of digitopodium	http://purl.obolibrary.org/obo/UBERON_0012150	Tetrapoda	http://purl.obolibrary.org/obo/NCBITaxon_32523	Vertebrata	http://purl.obolibrary.org/obo/VTO_0000007	Gene expression similarity	ECO:0000075	Davis et al., 2007		These data show that aspects of the development of the autopod are primitive to tetrapods and that the origin of digits entailed the redeployment of ancient patterns of gene activity. (never directly assert homology)
paired fin radial skeleton	http://purl.obolibrary.org/obo/UBERON_4300013	Vertebrata	http://purl.obolibrary.org/obo/NCBITaxon_7742	hom to	Skeleton of digitopodium	http://purl.obolibrary.org/obo/UBERON_0012150	Tetrapoda	http://purl.obolibrary.org/obo/NCBITaxon_32523	Vertebrata	http://purl.obolibrary.org/obo/VTO_0000007	Gene expression similarity	ECO:0000075	Johanson et al., 2007		We have observed comparable independent development of pectoral fin radials in the lungfish Neoceratodus (Osteichthyes: Sarcopterygii), relative to homologues of the tetrapod limb and proximal wrist elements in the main fin axis. Moreover, in the Neoceratodus fin, expression of Hoxd13 closely matches late expression patterns observed in the tetrapod autopod. This evidence suggests that Neoceratod…
paired fin radial skeleton	http://purl.obolibrary.org/obo/UBERON_4300013	Vertebrata	http://purl.obolibrary.org/obo/NCBITaxon_7742	not hom to	Skeleton of digitopodium	http://purl.obolibrary.org/obo/UBERON_0012150	Tetrapoda	http://purl.obolibrary.org/obo/NCBITaxon_32523	Vertebrata	http://purl.obolibrary.org/obo/VTO_0000007	Gene expression similarity	ECO:0000075	Freitas et al., 2007		Thus, the data do not indicate structural homology of distal elements in fins and limbs, but instead suggest that cells at the tips of fins and limbs may be responding to similar positional cues.
paired fin radial skeleton	http://purl.obolibrary.org/obo/UBERON_4300013	Vertebrata	http://purl.obolibrary.org/obo/NCBITaxon_7742	not hom to	Skeleton of digitopodium	http://purl.obolibrary.org/obo/UBERON_0012150	Tetrapoda	http://purl.obolibrary.org/obo/NCBITaxon_32523	Vertebrata	http://purl.obolibrary.org/obo/VTO_0000007	Gene expression similarity	ECO:0000075	Sordino et al., 1995
paired fin radial skeleton	http://purl.obolibrary.org/obo/UBERON_4300013	Vertebrata	http://purl.obolibrary.org/obo/NCBITaxon_7742	hom to	Skeleton of digitopodium	http://purl.obolibrary.org/obo/UBERON_0012150	Tetrapoda	http://purl.obolibrary.org/obo/NCBITaxon_32523	Vertebrata	http://purl.obolibrary.org/obo/VTO_0000007	Morphological similarity	ECO:0000071	Friedman et al., 2007		This homology hypothesis rests on the usual criteria: anatomy, position and connectivity; morphology, including the asymmetry of having a dorsal (extensor) and ventral (flexor) surface, unlike mid-line fin radials; embryology, digits and paired fin radials develop within a bud rather than within a fold; gene regulation, many of the same molecular-genetic systems are involved in paired fin radial …
paired fin radial skeleton	http://purl.obolibrary.org/obo/UBERON_4300013	Vertebrata	http://purl.obolibrary.org/obo/NCBITaxon_7742	not hom to	Skeleton of digitopodium	http://purl.obolibrary.org/obo/UBERON_0012150	Tetrapoda	http://purl.obolibrary.org/obo/NCBITaxon_32523	Vertebrata	http://purl.obolibrary.org/obo/VTO_0000007	Morphological similarity	ECO:0000071	Wagner and Chiu, 2001		"Based on this way of thinking we will argue that the key developmental difference between a fin and a tetrapod limb is the existence, in limbs, of a morphogenetic field that does not exist in fins, i.e., the autopodial field."
paired fin radial skeleton	http://purl.obolibrary.org/obo/UBERON_4300013	Vertebrata	http://purl.obolibrary.org/obo/NCBITaxon_7742	hom to	Skeleton of digitopodium	http://purl.obolibrary.org/obo/UBERON_0012150	Tetrapoda	http://purl.obolibrary.org/obo/NCBITaxon_32523	Vertebrata	http://purl.obolibrary.org/obo/VTO_0000007	NAS	ECO:0000034	Coates, 1994		"Digits (segmented postaxial radials, supporting no lepidotrichia or dermotrichia)....".
paired fin radial skeleton	http://purl.obolibrary.org/obo/UBERON_4300013	Vertebrata	http://purl.obolibrary.org/obo/NCBITaxon_7742	hom to	Skeleton of digitopodium	http://purl.obolibrary.org/obo/UBERON_0012150	Tetrapoda	http://purl.obolibrary.org/obo/NCBITaxon_32523	Vertebrata	http://purl.obolibrary.org/obo/VTO_0000007	Positional similarity	ECO:0000060	Friedman et al., 2007		This homology hypothesis rests on the usual criteria: anatomy, position and connectivity; morphology, including the asymmetry of having a dorsal (extensor) and ventral (flexor) surface, unlike mid-line fin radials; embryology, digits and paired fin radials develop within a bud rather than within a fold; gene regulation, many of the same molecular-genetic systems are involved in paired fin radial …
metapterygium	http://purl.obolibrary.org/obo/UBERON_4400000	Vertebrata	http://purl.obolibrary.org/obo/NCBITaxon_7742	hom to	stylopodial skeleton	http://purl.obolibrary.org/obo/UBERON_0011583	Elpistostegalia	http://purl.obolibrary.org/obo/VTO_9030591	Vertebrata	http://purl.obolibrary.org/obo/VTO_0000007	Morphological similarity	ECO:0000071	Coates, 1994		Sarcopterygians (living groups include tetrapods, lungfish, and coelacanths) have exclusively metapterygial paired fin endoskeletons. (did not use 'homology' but implied)
claustrum bone	http://purl.obolibrary.org/obo/UBERON_2001592	Otophysi	http://purl.obolibrary.org/obo/NCBITaxon_186626	hom to	supradorsal	http://purl.obolibrary.org/obo/UBERON_2001335	Teleostei	http://purl.obolibrary.org/obo/NCBITaxon_32443	Teleostei	http://purl.obolibrary.org/obo/NCBITaxon_32443	inferred from morphological similarity	ECO:0000071	Rosen and Greenwood 1970
claustrum cartilage	http://purl.obolibrary.org/obo/UBERON_2000637	Otophysi	http://purl.obolibrary.org/obo/NCBITaxon_186626	hom to	supradorsal	http://purl.obolibrary.org/obo/UBERON_2001335	Teleostei	http://purl.obolibrary.org/obo/NCBITaxon_32443	Teleostei	http://purl.obolibrary.org/obo/NCBITaxon_32443	inferred from morphological similarity	ECO:0000071	Rosen and Greenwood 1970
claustrum bone	http://purl.obolibrary.org/obo/UBERON_2001592	Otophysi	http://purl.obolibrary.org/obo/NCBITaxon_186626	hom to	supradorsal^part of(neural arch 1)	UBERON:2001335^BFO:0000050(UBERON:2001877)	Teleostei	http://purl.obolibrary.org/obo/NCBITaxon_32443	Teleostei	http://purl.obolibrary.org/obo/NCBITaxon_32443	inferred from developmental similarity	ECO:0000067	Britz and Hoffman 2006
claustrum bone	http://purl.obolibrary.org/obo/UBERON_2001592	Otophysi	http://purl.obolibrary.org/obo/NCBITaxon_186626	hom to	supradorsal^part of(neural arch 1)	UBERON:2001335^BFO:0000050(UBERON:2001877)	Teleostei	http://purl.obolibrary.org/obo/NCBITaxon_32443	Teleostei	http://purl.obolibrary.org/obo/NCBITaxon_32443	inferred from positional similarity	ECO:0000060	Britz and Hoffman 2006
claustrum cartilage	http://purl.obolibrary.org/obo/UBERON_2000637	Otophysi	http://purl.obolibrary.org/obo/NCBITaxon_186626	hom to	supradorsal^part of(neural arch 1)	UBERON:2001335^BFO:0000050(UBERON:2001877)	Teleostei	http://purl.obolibrary.org/obo/NCBITaxon_32443	Teleostei	http://purl.obolibrary.org/obo/NCBITaxon_32443	inferred from developmental similarity	ECO:0000067	Britz and Hoffman 2006
claustrum cartilage	http://purl.obolibrary.org/obo/UBERON_2000637	Otophysi	http://purl.obolibrary.org/obo/NCBITaxon_186626	hom to	supradorsal^part of(neural arch 1)	UBERON:2001335^BFO:0000050(UBERON:2001877)	Teleostei	http://purl.obolibrary.org/obo/NCBITaxon_32443	Teleostei	http://purl.obolibrary.org/obo/NCBITaxon_32443	inferred from positional similarity	ECO:0000060	Britz and Hoffman 2006
claustrum bone	http://purl.obolibrary.org/obo/UBERON_2001592	Otophysi	http://purl.obolibrary.org/obo/NCBITaxon_186626	hom to	supraneural 1 bone	http://purl.obolibrary.org/obo/UBERON_2001888	Teleostei	http://purl.obolibrary.org/obo/NCBITaxon_32443	Teleostei	http://purl.obolibrary.org/obo/NCBITaxon_32443	inferred from developmental similarity	ECO:0000067	Coburn and Futey 1996
claustrum bone	http://purl.obolibrary.org/obo/UBERON_2001592	Otophysi	http://purl.obolibrary.org/obo/NCBITaxon_186626	hom to	supraneural 1 bone	http://purl.obolibrary.org/obo/UBERON_2001888	Teleostei	http://purl.obolibrary.org/obo/NCBITaxon_32443	Teleostei	http://purl.obolibrary.org/obo/NCBITaxon_32443	inferred from morphological similarity	ECO:0000071	Gayet 1982
claustrum cartilage	http://purl.obolibrary.org/obo/UBERON_2000637	Otophysi	http://purl.obolibrary.org/obo/NCBITaxon_186626	hom to	supraneural 1 bone	http://purl.obolibrary.org/obo/UBERON_2001888	Teleostei	http://purl.obolibrary.org/obo/NCBITaxon_32443	Teleostei	http://purl.obolibrary.org/obo/NCBITaxon_32443	inferred from developmental similarity	ECO:0000067	Coburn and Futey 1996
claustrum cartilage	http://purl.obolibrary.org/obo/UBERON_2000637	Otophysi	http://purl.obolibrary.org/obo/NCBITaxon_186626	hom to	supraneural 1 bone	http://purl.obolibrary.org/obo/UBERON_2001888	Teleostei	http://purl.obolibrary.org/obo/NCBITaxon_32443	Teleostei	http://purl.obolibrary.org/obo/NCBITaxon_32443	inferred from morphological similarity	ECO:0000071	Gayet 1982
claustrum bone	http://purl.obolibrary.org/obo/UBERON_2001592	Otophysi	http://purl.obolibrary.org/obo/NCBITaxon_186626	hom to	supraneural 1 cartilage	http://purl.obolibrary.org/obo/UBERON_2001889	Teleostei	http://purl.obolibrary.org/obo/NCBITaxon_32443	Teleostei	http://purl.obolibrary.org/obo/NCBITaxon_32443	inferred from developmental similarity	ECO:0000067	Coburn and Futey 1996
claustrum bone	http://purl.obolibrary.org/obo/UBERON_2001592	Otophysi	http://purl.obolibrary.org/obo/NCBITaxon_186626	hom to	supraneural 1 cartilage	http://purl.obolibrary.org/obo/UBERON_2001889	Teleostei	http://purl.obolibrary.org/obo/NCBITaxon_32443	Teleostei	http://purl.obolibrary.org/obo/NCBITaxon_32443	inferred from morphological similarity	ECO:0000071	Gayet 1982
claustrum cartilage	http://purl.obolibrary.org/obo/UBERON_2000637	Otophysi	http://purl.obolibrary.org/obo/NCBITaxon_186626	hom to	supraneural 1 cartilage	http://purl.obolibrary.org/obo/UBERON_2001889	Teleostei	http://purl.obolibrary.org/obo/NCBITaxon_32443	Teleostei	http://purl.obolibrary.org/obo/NCBITaxon_32443	inferred from developmental similarity	ECO:0000067	Coburn and Futey 1996
claustrum cartilage	http://purl.obolibrary.org/obo/UBERON_2000637	Otophysi	http://purl.obolibrary.org/obo/NCBITaxon_186626	hom to	supraneural 1 cartilage	http://purl.obolibrary.org/obo/UBERON_2001889	Teleostei	http://purl.obolibrary.org/obo/NCBITaxon_32443	Teleostei	http://purl.obolibrary.org/obo/NCBITaxon_32443	inferred from morphological similarity	ECO:0000071	Gayet 1982
