## Supplementary Materials 2 for "A logical model of homology for comparative biology"

Supplementary Materials 2. The subset of fin/limb phenotypes from the Phenoscape KB used in the demonstration homology file.
Publication	Character	State	Entity	Quality	Related Entity	Taxa	notes
Lucena and Menezes (1998)	Origin of pectoral fin	anterior to vertical line tangential to posteriorrnost border of cleithrum	pectoral fin	position	cleithrum	Acestrorhynchus pantaneiro
Nesbitt (2011)	Forelimb-hindlimb length ratio:	less than 0.55	forelimb	length	hindlimb	Eoraptor lunensis
OLeary et al (2013)	Patagia: Pattern of wing folding	wings folded by flexing all phalanges in digits III, IV, and V anteriorly toward the underside of the wing	forelimb wing	structure		Pteropus giganteus
OLeary et al (2013)	Pes, Digit I, length relative to digit II	Digit I shorter than digit II	pedal digit 1	decreased length	pedal digit 2	Dasypus novemcinctus
OLeary et al (2013)	Prehallux, presence	present	prehallux	present		Myotis lucifugus	taxon is a bat
Gao and Chen (2004)	Prehallux	present as small hindfoot element	prehallux	present		Callobatrachus sanyanensis	taxon is an anuran
Swartz (2012)	Archipterygial pectoral fin	yes	archipterygial fin	present		Glyptolepis
Ruta (2011)	Humerus length	or smaller than combined length of two and a half mid-trunk vertebrae	humerus	decreased length	trunk vertebra	Acanthostega gunnari
Parenti (2008)	Pelvic-fin position	pelvic fins posterior, in line with pleural rib of vertebra eight or higher	pelvic fin	located in	posterior region of body	Adrianichthys oophorus
Gao and Wang (2001)	Hind limb proportions	normal length	hindlimb	decreased length		Triadobatrachus massinoti
OLeary et al (2013)	Manual phalanges, Hyperphalangy on manus, presence	absent	manus	has extra parts of type	phalanx	Hippopotamus amphibius
Lathrop (1997)	Torsion of the first finger (TORSION)	present	manual digit 1	torsioned		Xenophrys aceras
			small limb buds			mouse	MGI:J:185330
			pectoral fin bud aplastic			zebrafish	ZFIN:ZDB-FIG-100519-3
			paired fin bud hypoplastic			zebrafish	ZFIN:ZDB-FIG-140516-12	mapped to paired fin bud
			small hindlimb buds			mouse	MGI:0013169
			abnormal limb mesenchyme morphology			mouse	MGI:J:168038
Gauthier et al. (1988)	Limbs	short and stout	limb	decreased length		Dicynodontia
Tarasof and Fisher (1970)			hind flipper	present		Callorhinus ursinus
			small forelimb buds			mouse	MP:0013166
			forelimb wing bud	present		chick
			forelimb bud mesenchyme	present		mouse
Schaefer (1987)			pectoral fin ray	count		Astroblepus longifilis
